# Zebrafish eye development and function is affected by crude oil exposure – line of evidence from underlying molecular effects to behavioral consequences

**DOI:** 10.1101/2024.01.23.576882

**Authors:** Leonie K. Mueller, Sarah Johann, Bernd Denecke, Ali T. Abdallah, Markus Hecker, Henner Hollert, Thomas-Benjamin Seiler

**Affiliations:** Department of Ecosystem Analysis, Institute of Environmental Research, ABBt – Aachen Biology and Biotechnology, RWTH Aachen University, Aachen, Germany; Altertox, Brussels, Belgium; Department of Evolutionary Ecology and Environmental Toxicology, Goethe University Frankfurt, Frankfurt am Main, Germany; IZKF Aachen, University Hospital, RWTH Aachen University, Aachen, Germany; Cluster of Excellence on Cellular Stress Responses in Aging-Associated Diseases (CECAD), University of Cologne, Joseph-Stelzmann-Str. 26, 50931 Cologne, Germany; School of the Environment & Sustainability, Toxicology Centre, University of Saskatchewan, Saskatoon, Canada; State Key Laboratory of Pollution Control and Resource Reuse, School of the Environment, Nanjing University, Nanjing, China; Fraunhofer Institute for Molecular Biology and Applied Ecology IME, Department Ecotoxicology across environmental media, Schmallenberg and Frankfurt; LOEWE Centre for Translational Biodiversity Genomics (LOEWE-TBG), Senckenberganlage 25, 60325 Frankfurt am Main, Germany; Hygiene-Institut des Ruhrgebiets, Gelsenkirchen, Germany

## Abstract

Crude oil can affect the normal eye development and swimming behavior of fish embryos. In this study 0-4 hours post fertilization (hpf) zebrafish (*Danio rerio*) embryos were exposed to low, sublethal concentrations of water-accommodated fractions (WAF) of a naphthenic North Sea crude oil alone and in combination with a third-generation chemical dispersant. Effects on eye development and function at the transcript, histological, morphological, and behavioral level were assessed relative to untreated control specimen at 119 hpf. Exposed embryos swam significantly less during the dark phases of the light/dark transition test. Eye size of zebrafish embryos was significantly smaller in groups exposed to crude oil WAFs. Zebrafish retina histology revealed that, among other structural alterations, the outer nuclear layer, containing photoreceptor cells relevant for normal visual functioning, was significantly thinner in exposed embryos. Transcriptome analysis revealed that several genes involved in eye development and function (opsins and crystallins) were dysregulated upon oil exposure. The molecular effects on gene expression and eye histology results form a novel line of evidence that explains the observed effects of crude oil on the swimming activity of exposed fish embryos. The present study is in line with recent findings highlighting the importance of ocular toxicity in developing embryos exposed to petroleum samples at environmentally relevant and non-lethal concentrations without visible malformations. The study suggests that oculotoxicity should be considered as a major toxicity pathway alongside to the well-established cardiotoxicity.
