## Supplementary material for "Zebrafish eye development and function is affected by crude oil exposure – line of evidence from underlying molecular effects to behavioral consequences": File SI 4

### Sheet: ClueGO Results LEWAF
GOID	GOTerm	Ontology Source	Term PValue	Term PValue Corrected with Bonferroni step down	Group PValue	Group PValue Corrected with Bonferroni step down	GOLevels	GOGroups	% Associated Genes	Nr. Genes	Associated Genes Found
GO:0009636	response to toxic substance	GO_BiologicalProcess-EBI-UniProt-GOA-ACAP-ARAP_16.06.2023_00h00	0.000396248	0.00356624	0.000396248	0.000792497	[3]	Group0	4.08163	4	[abcb5, gstp2, mgst3b, prdx1]
GO:0008194	UDP-glycosyltransferase activity	GO_MolecularFunction-EBI-UniProt-GOA-ACAP-ARAP_16.06.2023_00h00	2.77133e-06	4.43413e-05	2.77133e-06	1.10853e-05	[4]	Group1	4	7	[ugt1b1, ugt1b5, ugt2a4, ugt2b6, ugt5a1, ugt5a2, ugt5a4]
GO:0015020	glucuronosyltransferase activity	GO_MolecularFunction-EBI-UniProt-GOA-ACAP-ARAP_16.06.2023_00h00	1.73664e-10	3.12595e-09	2.77133e-06	1.10853e-05	[5]	Group1	15.9091	7	[ugt1b1, ugt1b5, ugt2a4, ugt2b6, ugt5a1, ugt5a2, ugt5a4]
GO:0062197	cellular response to chemical stress	GO_BiologicalProcess-EBI-UniProt-GOA-ACAP-ARAP_16.06.2023_00h00	0.000375015	0.00375015	0.000375015	0.00112505	[4]	Group2	7.5	3	[nfe2l2a, nfe2l2b, prdx1]
GO:0034599	cellular response to oxidative stress	GO_BiologicalProcess-EBI-UniProt-GOA-ACAP-ARAP_16.06.2023_00h00	0.000321827	0.0035401	0.000375015	0.00112505	[4, 5]	Group2	7.89474	3	[nfe2l2a, nfe2l2b, prdx1]
GO:0004497	monooxygenase activity	GO_MolecularFunction-EBI-UniProt-GOA-ACAP-ARAP_16.06.2023_00h00	2.21003e-13	4.64107e-12	2.97272e-17	1.48636e-16	[3]	Group3	7.84314	12	[cyp1a, cyp1b1, cyp1c1, cyp1c2, cyp2aa11, cyp2k18, cyp2k19, cyp2k20, cyp2x10.2, cyp2y3, si:dkey-286h2.3, si:zfos-411a11.2]
GO:0009410	response to xenobiotic stimulus	GO_BiologicalProcess-EBI-UniProt-GOA-ACAP-ARAP_16.06.2023_00h00	1.59049e-16	4.13527e-15	2.97272e-17	1.48636e-16	[3]	Group3	14.1176	12	[ahrra, ahrrb, cyb5a, cyp1a, cyp2k18, cyp2k19, cyp2x10.2, cyp2y3, foxq1a, nfe2l2a, si:dkey-286h2.3, sult6b1]
GO:0016705	oxidoreductase activity, acting on paired donors, with incorporation or reduction of molecular oxygen	GO_MolecularFunction-EBI-UniProt-GOA-ACAP-ARAP_16.06.2023_00h00	1.18976e-11	2.26054e-10	2.97272e-17	1.48636e-16	[3]	Group3	5.60748	12	[cyp1a, cyp1b1, cyp1c1, cyp1c2, cyp2aa11, cyp2k18, cyp2k19, cyp2k20, cyp2x10.2, cyp2y3, si:dkey-286h2.3, si:zfos-411a11.2]
GO:0046906	tetrapyrrole binding	GO_MolecularFunction-EBI-UniProt-GOA-ACAP-ARAP_16.06.2023_00h00	8.72314e-16	2.09355e-14	2.97272e-17	1.48636e-16	[3]	Group3	8.28402	14	[cyb5a, cyp1a, cyp1b1, cyp1c1, cyp1c2, cyp2aa11, cyp2k18, cyp2k19, cyp2k20, cyp2x10.2, cyp2y3, hebp2, si:dkey-286h2.3, si:zfos-411a11.2]
GO:0006805	xenobiotic metabolic process	GO_BiologicalProcess-EBI-UniProt-GOA-ACAP-ARAP_16.06.2023_00h00	3.61244e-07	6.14114e-06	2.97272e-17	1.48636e-16	[3, 5]	Group3	11.9048	5	[cyp2k18, cyp2k19, cyp2x10.2, cyp2y3, si:dkey-286h2.3]
GO:0016712	oxidoreductase activity, acting on paired donors, with incorporation or reduction of molecular oxygen, reduced flavin or flavoprotein as one donor, and incorporation of one atom of oxygen	GO_MolecularFunction-EBI-UniProt-GOA-ACAP-ARAP_16.06.2023_00h00	2.23373e-15	4.91421e-14	2.97272e-17	1.48636e-16	[4]	Group3	19.2308	10	[cyp1a, cyp1b1, cyp2aa11, cyp2k18, cyp2k19, cyp2k20, cyp2x10.2, cyp2y3, si:dkey-286h2.3, si:zfos-411a11.2]
GO:0020037	heme binding	GO_MolecularFunction-EBI-UniProt-GOA-ACAP-ARAP_16.06.2023_00h00	4.79789e-16	1.19947e-14	2.97272e-17	1.48636e-16	[4]	Group3	8.64198	14	[cyb5a, cyp1a, cyp1b1, cyp1c1, cyp1c2, cyp2aa11, cyp2k18, cyp2k19, cyp2k20, cyp2x10.2, cyp2y3, hebp2, si:dkey-286h2.3, si:zfos-411a11.2]
GO:0071466	cellular response to xenobiotic stimulus	GO_BiologicalProcess-EBI-UniProt-GOA-ACAP-ARAP_16.06.2023_00h00	2.00089e-15	4.60204e-14	2.97272e-17	1.48636e-16	[4]	Group3	14.6667	11	[ahrra, ahrrb, cyb5a, cyp1a, cyp2k18, cyp2k19, cyp2x10.2, cyp2y3, nfe2l2a, si:dkey-286h2.3, sult6b1]
GO:0005506	iron ion binding	GO_MolecularFunction-EBI-UniProt-GOA-ACAP-ARAP_16.06.2023_00h00	3.31624e-12	6.63248e-11	2.97272e-17	1.48636e-16	[6]	Group3	6.25	12	[cyp1a, cyp1b1, cyp1c1, cyp1c2, cyp2aa11, cyp2k18, cyp2k19, cyp2k20, cyp2x10.2, cyp2y3, si:dkey-286h2.3, si:zfos-411a11.2]
GO:0009881	photoreceptor activity	GO_MolecularFunction-EBI-UniProt-GOA-ACAP-ARAP_16.06.2023_00h00	0.000567526	0.00397268	0.00067876	0.00067876	[3]	Group4	6.52174	3	[opn1mw2, opn1sw1, rho]
GO:0104004	cellular response to environmental stimulus	GO_BiologicalProcess-EBI-UniProt-GOA-ACAP-ARAP_16.06.2023_00h00	0.00155669	0.00155669	0.00067876	0.00067876	[3]	Group4	4.61538	3	[opn1mw2, opn1sw1, rho]
GO:0071214	cellular response to abiotic stimulus	GO_BiologicalProcess-EBI-UniProt-GOA-ACAP-ARAP_16.06.2023_00h00	0.00155669	0.00155669	0.00067876	0.00067876	[3, 4]	Group4	4.61538	3	[opn1mw2, opn1sw1, rho]
GO:0007602	phototransduction	GO_BiologicalProcess-EBI-UniProt-GOA-ACAP-ARAP_16.06.2023_00h00	0.000643381	0.00386029	0.00067876	0.00067876	[3, 4, 5, 6]	Group4	6.25	3	[opn1mw2, opn1sw1, rho]
GO:0009583	detection of light stimulus	GO_BiologicalProcess-EBI-UniProt-GOA-ACAP-ARAP_16.06.2023_00h00	0.00111922	0.00335765	0.00067876	0.00067876	[4, 5]	Group4	5.17241	3	[opn1mw2, opn1sw1, rho]
GO:0071478	cellular response to radiation	GO_BiologicalProcess-EBI-UniProt-GOA-ACAP-ARAP_16.06.2023_00h00	0.00117621	0.00235241	0.00067876	0.00067876	[4, 5]	Group4	5.08475	3	[opn1mw2, opn1sw1, rho]
GO:0097730	non-motile cilium	GO_CellularComponent-EBI-UniProt-GOA-ACAP-ARAP_16.06.2023_00h00	4.50472e-05	0.000540567	0.00067876	0.00067876	[5]	Group4	7.14286	4	[opn1mw2, opn1sw1, pde6ga, rho]
GO:0001750	photoreceptor outer segment	GO_CellularComponent-EBI-UniProt-GOA-ACAP-ARAP_16.06.2023_00h00	1.05552e-05	0.000158328	0.00067876	0.00067876	[2, 6, 8]	Group4	10.2564	4	[opn1mw2, opn1sw1, pde6ga, rho]
GO:0009584	detection of visible light	GO_BiologicalProcess-EBI-UniProt-GOA-ACAP-ARAP_16.06.2023_00h00	0.000958822	0.00383529	0.00067876	0.00067876	[5, 6]	Group4	5.45455	3	[opn1mw2, opn1sw1, rho]
GO:0071482	cellular response to light stimulus	GO_BiologicalProcess-EBI-UniProt-GOA-ACAP-ARAP_16.06.2023_00h00	0.00081383	0.00406915	0.00067876	0.00067876	[5, 6]	Group4	5.76923	3	[opn1mw2, opn1sw1, rho]
GO:0008020	G protein-coupled photoreceptor activity	GO_BiologicalProcess-EBI-UniProt-GOA-ACAP-ARAP_16.06.2023_00h00	0.000433552	0.00346841	0.00067876	0.00067876	[5, 6, 7]	Group4	7.14286	3	[opn1mw2, opn1sw1, rho]
GO:0097731	9+0 non-motile cilium	GO_CellularComponent-EBI-UniProt-GOA-ACAP-ARAP_16.06.2023_00h00	1.56692e-05	0.000203699	0.00067876	0.00067876	[6]	Group4	9.30233	4	[opn1mw2, opn1sw1, pde6ga, rho]
GO:0097733	photoreceptor cell cilium	GO_CellularComponent-EBI-UniProt-GOA-ACAP-ARAP_16.06.2023_00h00	1.42495e-05	0.000199493	0.00067876	0.00067876	[5, 7]	Group4	9.52381	4	[opn1mw2, opn1sw1, pde6ga, rho]
