## Supplementary material for "Zebrafish eye development and function is affected by crude oil exposure – line of evidence from underlying molecular effects to behavioral consequences": File SI 5

### Sheet: ClueGO Results CEWAF
GOID	GOTerm	Ontology Source	Term PValue	Term PValue Corrected with Bonferroni step down	Group PValue	Group PValue Corrected with Bonferroni step down	GOLevels	GOGroups	% Associated Genes	Nr. Genes	Associated Genes Found
GO:0006082	organic acid metabolic process	GO_BiologicalProcess-EBI-UniProt-GOA-ACAP-ARAP_16.06.2023_00h00	8.28972e-05	0.0133464	8.28972e-05	0.000331589	[3]	Group00	4.29752	26	[LOC100148115, acot19, cps1, cpt1b, cpt1cb, cyp2k18, cyp2x10.2, cyp2x7, cyp2y3, elovl4b, fah, gck, gls2a, hgd, hpdb, pdha1b, prodhb, prxl2b, psph, qdpra, si:ch211-217a12.1, si:dkey-11k2.7, si:dkey-286h2.3, slc23a2, slc27a6, tat]
GO:0005615	extracellular space	GO_CellularComponent-EBI-UniProt-GOA-ACAP-ARAP_16.06.2023_00h00	9.05848e-06	0.00158523	9.05848e-06	6.34094e-05	[2, 3]	Group01	4.05983	38	[LOC100004427, LOC407643, LOC567816, c1qtnf1, c3a.1, c7b, ccl20b, ccl27a, ccl34b.1, cfb, cilp2, csf1b, ctss2.1, cxcl12b, cxcl19, cxcl8b.3, fgf23, fgf7, fstl3, glipr2, itln2, itln3, kera, mbl2, mmp13a, ostn, pcsk9, serpina7, sfrp1b, si:zfos-2330d3.1, vcanb, vwf, wnt5a, wu:fj11g02, zgc:112368, zgc:123295, zgc:162608, zgc:174259]
GO:0005834	heterotrimeric G-protein complex	GO_CellularComponent-EBI-UniProt-GOA-ACAP-ARAP_16.06.2023_00h00	0.000281366	0.0433304	0.000281366	0.000281366	[4, 5, 6, 7]	Group02	12.2449	6	[gnat1, gnat2, gnb3b, gnb5b, gngt1, gngt2b]
GO:0008277	regulation of G protein-coupled receptor signaling pathway	GO_BiologicalProcess-EBI-UniProt-GOA-ACAP-ARAP_16.06.2023_00h00	0.000197504	0.0310082	0.000197504	0.000395008	[4, 5, 6]	Group03	13.0435	6	[grk1a, pdca, pde6ga, pde6gb, rgs9a, saga]
GO:0015020	glucuronosyltransferase activity	GO_MolecularFunction-EBI-UniProt-GOA-ACAP-ARAP_16.06.2023_00h00	1.53226e-05	0.00265081	1.53226e-05	9.19356e-05	[5]	Group04	15.9091	7	[ugt1a1, ugt1b1, ugt1b5, ugt2a4, ugt5a1, ugt5a2, ugt5a4]
GO:0042622	photoreceptor outer segment membrane	GO_CellularComponent-EBI-UniProt-GOA-ACAP-ARAP_16.06.2023_00h00	1.70607e-06	0.000310505	1.70607e-06	1.53547e-05	[3, 6, 7, 9]	Group05	66.6667	4	[pde6a, pde6b, pde6ga, pde6gb]
GO:0003913	DNA photolyase activity	GO_MolecularFunction-EBI-UniProt-GOA-ACAP-ARAP_16.06.2023_00h00	5.77179e-07	0.000107933	5.77179e-07	5.77179e-06	[4]	Group06	80	4	[cry-dash, cry5, si:ch1073-390k14.1, zgc:66475]
GO:0003904	deoxyribodipyrimidine photo-lyase activity	GO_MolecularFunction-EBI-UniProt-GOA-ACAP-ARAP_16.06.2023_00h00	5.77179e-07	0.000107933	5.77179e-07	5.77179e-06	[5]	Group06	80	4	[cry-dash, cry5, si:ch1073-390k14.1, zgc:66475]
GO:0016701	oxidoreductase activity, acting on single donors with incorporation of molecular oxygen	GO_MolecularFunction-EBI-UniProt-GOA-ACAP-ARAP_16.06.2023_00h00	4.06533e-05	0.0066265	4.06533e-05	0.000203267	[3]	Group07	17.1429	6	[bco1l, cyp1c1, cyp1c2, ethe1, hgd, hpdb]
GO:0016702	oxidoreductase activity, acting on single donors with incorporation of molecular oxygen, incorporation of two atoms of oxygen	GO_MolecularFunction-EBI-UniProt-GOA-ACAP-ARAP_16.06.2023_00h00	3.42165e-05	0.00564572	4.06533e-05	0.000203267	[4]	Group07	17.6471	6	[bco1l, cyp1c1, cyp1c2, ethe1, hgd, hpdb]
GO:0098754	detoxification	GO_BiologicalProcess-EBI-UniProt-GOA-ACAP-ARAP_16.06.2023_00h00	0.000271341	0.0420579	2.31352e-07	2.54487e-06	[1, 4]	Group08	8.88889	8	[abcb5, gsto1, gsto2, hbae1.1, hbae3, mgst3b, prdx1, slc47a2.1]
GO:0006749	glutathione metabolic process	GO_BiologicalProcess-EBI-UniProt-GOA-ACAP-ARAP_16.06.2023_00h00	2.37897e-05	0.00394909	2.31352e-07	2.54487e-06	[3]	Group08	18.75	6	[ethe1, gsto1, gsto2, gstp1, gstp2, si:ch73-236c18.3]
GO:0009636	response to toxic substance	GO_BiologicalProcess-EBI-UniProt-GOA-ACAP-ARAP_16.06.2023_00h00	8.81487e-05	0.0141038	2.31352e-07	2.54487e-06	[3]	Group08	9.18367	9	[abcb5, gsto1, gsto2, gstp2, hbae1.1, hbae3, mgst3b, prdx1, slc47a2.1]
GO:0004364	glutathione transferase activity	GO_MolecularFunction-EBI-UniProt-GOA-ACAP-ARAP_16.06.2023_00h00	6.64139e-06	0.00116889	2.31352e-07	2.54487e-06	[4]	Group08	23.0769	6	[gsto1, gsto2, gstp1, gstp2, mgst1.2, mgst3b]
GO:0016672	oxidoreductase activity, acting on a sulfur group of donors, quinone or similar compound as acceptor	GO_MolecularFunction-EBI-UniProt-GOA-ACAP-ARAP_16.06.2023_00h00	6.3548e-06	0.00113116	2.31352e-07	2.54487e-06	[4]	Group08	100	3	[gsto1, gsto2, sqor]
GO:0009072	aromatic amino acid metabolic process	GO_BiologicalProcess-EBI-UniProt-GOA-ACAP-ARAP_16.06.2023_00h00	0.000148829	0.0236638	0.000148829	0.000446487	[4, 5, 7]	Group09	17.8571	5	[fah, hgd, hpdb, qdpra, tat]
GO:0006570	tyrosine metabolic process	GO_BiologicalProcess-EBI-UniProt-GOA-ACAP-ARAP_16.06.2023_00h00	3.48584e-05	0.00571677	0.000148829	0.000446487	[5, 6, 8]	Group09	36.3636	4	[fah, hgd, hpdb, tat]
GO:1902221	erythrose 4-phosphate/phosphoenolpyruvate family amino acid metabolic process	GO_BiologicalProcess-EBI-UniProt-GOA-ACAP-ARAP_16.06.2023_00h00	2.25127e-05	0.00375962	0.000148829	0.000446487	[5, 6, 8]	Group09	40	4	[fah, hgd, qdpra, tat]
GO:0009074	aromatic amino acid family catabolic process	GO_BiologicalProcess-EBI-UniProt-GOA-ACAP-ARAP_16.06.2023_00h00	2.0207e-05	0.00343519	0.000148829	0.000446487	[5, 6, 7, 8]	Group09	26.3158	5	[fah, hgd, hpdb, qdpra, tat]
GO:0006558	L-phenylalanine metabolic process	GO_BiologicalProcess-EBI-UniProt-GOA-ACAP-ARAP_16.06.2023_00h00	2.25127e-05	0.00375962	0.000148829	0.000446487	[5, 6, 7, 8, 9]	Group09	40	4	[fah, hgd, qdpra, tat]
GO:1902222	erythrose 4-phosphate/phosphoenolpyruvate family amino acid catabolic process	GO_BiologicalProcess-EBI-UniProt-GOA-ACAP-ARAP_16.06.2023_00h00	2.25127e-05	0.00375962	0.000148829	0.000446487	[5, 6, 7, 8, 9]	Group09	40	4	[fah, hgd, qdpra, tat]
GO:0006572	tyrosine catabolic process	GO_BiologicalProcess-EBI-UniProt-GOA-ACAP-ARAP_16.06.2023_00h00	6.18036e-05	0.0100122	0.000148829	0.000446487	[6, 7, 8, 9]	Group09	60	3	[fah, hpdb, tat]
GO:0006559	L-phenylalanine catabolic process	GO_BiologicalProcess-EBI-UniProt-GOA-ACAP-ARAP_16.06.2023_00h00	2.25127e-05	0.00375962	0.000148829	0.000446487	[6, 7, 8, 9, 10]	Group09	40	4	[fah, hgd, qdpra, tat]
GO:0070887	cellular response to chemical stimulus	GO_BiologicalProcess-EBI-UniProt-GOA-ACAP-ARAP_16.06.2023_00h00	1.18916e-12	2.35453e-10	3.1314e-12	3.75768e-11	[3]	Group10	5.61555	52	[LOC100148115, ackr4b, ahrra, ahrrb, c3a.1, ccl20b, ccl27a, ccl34b.1, ccr9a, cd74a, cd74b, crfb12, csf1rb, cxcl12b, cxcl19, cxcl8b.3, cyb5a, cyp1a, cyp2k18, cyp2x10.2, cyp2x7, cyp2y3, drd4a, egln1a, gnb5b, gsto1, gsto2, gstp1, hbae1.1, hbae3, hif1al, il13ra2, il17rc, il17rel, il20ra, il6r, keap1a, mgst3b, mmp13a, nfe2l2a, nfe2l2b, nqo1, nr1d4b, ostn, prdx1, si:dkey-286h2.3, si:dkeyp-72e1.7, stxbp…
GO:0140375	immune receptor activity	GO_MolecularFunction-EBI-UniProt-GOA-ACAP-ARAP_16.06.2023_00h00	1.89829e-05	0.00324607	3.1314e-12	3.75768e-11	[3]	Group10	8.94309	11	[ackr4b, ccr9a, cd74a, cd74b, crfb12, il13ra2, il17rc, il17rel, il20ra, il6r, wu:fl23c11]
GO:0034097	response to cytokine	GO_BiologicalProcess-EBI-UniProt-GOA-ACAP-ARAP_16.06.2023_00h00	2.36709e-06	0.000428444	3.1314e-12	3.75768e-11	[4]	Group10	7.173	17	[ackr4b, ccl20b, ccl34b.1, ccr9a, cd74a, cd74b, crfb12, csf1rb, cxcl12b, cxcl19, cxcl8b.3, il13ra2, il17rc, il17rel, il20ra, il6r, wu:fl23c11]
GO:0071310	cellular response to organic substance	GO_BiologicalProcess-EBI-UniProt-GOA-ACAP-ARAP_16.06.2023_00h00	0.00026541	0.041404	3.1314e-12	3.75768e-11	[4]	Group10	4.03101	26	[ackr4b, c3a.1, ccl20b, ccl34b.1, ccr9a, cd74a, cd74b, crfb12, csf1rb, cxcl12b, cxcl19, cxcl8b.3, cyp1a, drd4a, gnb5b, il13ra2, il17rc, il17rel, il20ra, il6r, keap1a, nfe2l2a, nr1d4b, ostn, stxbp4, wu:fl23c11]
GO:0071466	cellular response to xenobiotic stimulus	GO_BiologicalProcess-EBI-UniProt-GOA-ACAP-ARAP_16.06.2023_00h00	2.97763e-14	5.98504e-12	3.1314e-12	3.75768e-11	[4]	Group10	22.6667	17	[LOC100148115, ahrra, ahrrb, cyb5a, cyp1a, cyp2k18, cyp2x10.2, cyp2x7, cyp2y3, gstp1, keap1a, nfe2l2a, nqo1, si:dkey-286h2.3, sult1st5, sult6b1, tiparp]
GO:0019221	cytokine-mediated signaling pathway	GO_BiologicalProcess-EBI-UniProt-GOA-ACAP-ARAP_16.06.2023_00h00	5.40251e-07	0.000101567	3.1314e-12	3.75768e-11	[4, 5, 6]	Group10	7.98122	17	[ackr4b, ccl20b, ccl34b.1, ccr9a, cd74a, cd74b, crfb12, csf1rb, cxcl12b, cxcl19, cxcl8b.3, il13ra2, il17rc, il17rel, il20ra, il6r, wu:fl23c11]
GO:0071345	cellular response to cytokine stimulus	GO_BiologicalProcess-EBI-UniProt-GOA-ACAP-ARAP_16.06.2023_00h00	9.04987e-07	0.000167423	3.1314e-12	3.75768e-11	[5]	Group10	7.69231	17	[ackr4b, ccl20b, ccl34b.1, ccr9a, cd74a, cd74b, crfb12, csf1rb, cxcl12b, cxcl19, cxcl8b.3, il13ra2, il17rc, il17rel, il20ra, il6r, wu:fl23c11]
GO:0004896	cytokine receptor activity	GO_BiologicalProcess-EBI-UniProt-GOA-ACAP-ARAP_16.06.2023_00h00	6.51282e-06	0.00115277	3.1314e-12	3.75768e-11	[5, 6, 7]	Group10	10	11	[ackr4b, ccr9a, cd74a, cd74b, crfb12, il13ra2, il17rc, il17rel, il20ra, il6r, wu:fl23c11]
GO:0004497	monooxygenase activity	GO_MolecularFunction-EBI-UniProt-GOA-ACAP-ARAP_16.06.2023_00h00	4.12113e-09	7.87136e-07	8.63728e-16	1.12285e-14	[3]	Group11	11.1111	17	[LOC100148115, cyp1a, cyp1b1, cyp1c1, cyp1c2, cyp24a1, cyp2aa11, cyp2aa6, cyp2k18, cyp2k20, cyp2x10.2, cyp2x7, cyp2y3, cyp3a65, cyp46a1.3, si:dkey-286h2.3, si:zfos-411a11.2]
GO:0009410	response to xenobiotic stimulus	GO_BiologicalProcess-EBI-UniProt-GOA-ACAP-ARAP_16.06.2023_00h00	1.18057e-15	2.39655e-13	8.63728e-16	1.12285e-14	[3]	Group11	22.3529	19	[LOC100148115, ahrra, ahrrb, cyb5a, cyp1a, cyp2k18, cyp2x10.2, cyp2x7, cyp2y3, cyp3a65, foxq1a, gstp1, keap1a, nfe2l2a, nqo1, si:dkey-286h2.3, sult1st5, sult6b1, tiparp]
GO:0016705	oxidoreductase activity, acting on paired donors, with incorporation or reduction of molecular oxygen	GO_MolecularFunction-EBI-UniProt-GOA-ACAP-ARAP_16.06.2023_00h00	1.14039e-07	2.16674e-05	8.63728e-16	1.12285e-14	[3]	Group11	8.41121	18	[LOC100148115, cyp1a, cyp1b1, cyp1c1, cyp1c2, cyp24a1, cyp2aa11, cyp2aa6, cyp2k18, cyp2k20, cyp2x10.2, cyp2x7, cyp2y3, cyp3a65, cyp46a1.3, egln1a, si:dkey-286h2.3, si:zfos-411a11.2]
GO:0046906	tetrapyrrole binding	GO_MolecularFunction-EBI-UniProt-GOA-ACAP-ARAP_16.06.2023_00h00	8.5392e-13	1.6993e-10	8.63728e-16	1.12285e-14	[3]	Group11	13.0178	22	[LOC100148115, abcb6a, cyb5a, cyp1a, cyp1b1, cyp1c1, cyp1c2, cyp24a1, cyp2aa11, cyp2aa6, cyp2k18, cyp2k20, cyp2x10.2, cyp2x7, cyp2y3, cyp3a65, cyp46a1.3, hbae1.1, hbae3, hebp2, si:dkey-286h2.3, si:zfos-411a11.2]
GO:0070887	cellular response to chemical stimulus	GO_BiologicalProcess-EBI-UniProt-GOA-ACAP-ARAP_16.06.2023_00h00	1.18916e-12	2.35453e-10	8.63728e-16	1.12285e-14	[3]	Group11	5.61555	52	[LOC100148115, ackr4b, ahrra, ahrrb, c3a.1, ccl20b, ccl27a, ccl34b.1, ccr9a, cd74a, cd74b, crfb12, csf1rb, cxcl12b, cxcl19, cxcl8b.3, cyb5a, cyp1a, cyp2k18, cyp2x10.2, cyp2x7, cyp2y3, drd4a, egln1a, gnb5b, gsto1, gsto2, gstp1, hbae1.1, hbae3, hif1al, il13ra2, il17rc, il17rel, il20ra, il6r, keap1a, mgst3b, mmp13a, nfe2l2a, nfe2l2b, nqo1, nr1d4b, ostn, prdx1, si:dkey-286h2.3, si:dkeyp-72e1.7, stxbp…
GO:0006805	xenobiotic metabolic process	GO_BiologicalProcess-EBI-UniProt-GOA-ACAP-ARAP_16.06.2023_00h00	1.11376e-05	0.00193795	8.63728e-16	1.12285e-14	[3, 5]	Group11	16.6667	7	[LOC100148115, cyp2k18, cyp2x10.2, cyp2x7, cyp2y3, si:dkey-286h2.3, sult1st5]
GO:0016712	oxidoreductase activity, acting on paired donors, with incorporation or reduction of molecular oxygen, reduced flavin or flavoprotein as one donor, and incorporation of one atom of oxygen	GO_MolecularFunction-EBI-UniProt-GOA-ACAP-ARAP_16.06.2023_00h00	1.51556e-10	2.94018e-08	8.63728e-16	1.12285e-14	[4]	Group11	23.0769	12	[LOC100148115, cyp1a, cyp1b1, cyp2aa11, cyp2aa6, cyp2k18, cyp2k20, cyp2x10.2, cyp2x7, cyp2y3, si:dkey-286h2.3, si:zfos-411a11.2]
GO:0020037	heme binding	GO_MolecularFunction-EBI-UniProt-GOA-ACAP-ARAP_16.06.2023_00h00	3.55496e-13	7.10992e-11	8.63728e-16	1.12285e-14	[4]	Group11	13.5802	22	[LOC100148115, abcb6a, cyb5a, cyp1a, cyp1b1, cyp1c1, cyp1c2, cyp24a1, cyp2aa11, cyp2aa6, cyp2k18, cyp2k20, cyp2x10.2, cyp2x7, cyp2y3, cyp3a65, cyp46a1.3, hbae1.1, hbae3, hebp2, si:dkey-286h2.3, si:zfos-411a11.2]
GO:0071466	cellular response to xenobiotic stimulus	GO_BiologicalProcess-EBI-UniProt-GOA-ACAP-ARAP_16.06.2023_00h00	2.97763e-14	5.98504e-12	8.63728e-16	1.12285e-14	[4]	Group11	22.6667	17	[LOC100148115, ahrra, ahrrb, cyb5a, cyp1a, cyp2k18, cyp2x10.2, cyp2x7, cyp2y3, gstp1, keap1a, nfe2l2a, nqo1, si:dkey-286h2.3, sult1st5, sult6b1, tiparp]
GO:0005506	iron ion binding	GO_MolecularFunction-EBI-UniProt-GOA-ACAP-ARAP_16.06.2023_00h00	5.55129e-10	1.0714e-07	8.63728e-16	1.12285e-14	[6]	Group11	10.4167	20	[LOC100148115, acp5b, cyp1a, cyp1b1, cyp1c1, cyp1c2, cyp24a1, cyp2aa11, cyp2aa6, cyp2k18, cyp2k20, cyp2x10.2, cyp2x7, cyp2y3, cyp3a65, cyp46a1.3, egln1a, hbae1.1, si:dkey-286h2.3, si:zfos-411a11.2]
GO:0009314	response to radiation	GO_BiologicalProcess-EBI-UniProt-GOA-ACAP-ARAP_16.06.2023_00h00	1.7536e-09	3.3669e-07	2.80596e-06	2.24477e-05	[3]	Group12	10.9756	18	[arl3l2, cry5, gnat1, gnat2, grk1a, grk1b, npas2, opn1lw2, opn1mw1, opn1mw2, opn1sw1, opn1sw2, per2, rcvrna, rho, rhol, si:ch1073-390k14.1, tefa]
GO:0009581	detection of external stimulus	GO_BiologicalProcess-EBI-UniProt-GOA-ACAP-ARAP_16.06.2023_00h00	2.13058e-05	0.00357937	2.80596e-06	2.24477e-05	[3]	Group12	10.9756	9	[gnat2, grk1a, opn1lw2, opn1mw1, opn1mw2, opn1sw1, opn1sw2, rho, rhol]
GO:0009582	detection of abiotic stimulus	GO_BiologicalProcess-EBI-UniProt-GOA-ACAP-ARAP_16.06.2023_00h00	2.13058e-05	0.00357937	2.80596e-06	2.24477e-05	[3]	Group12	10.9756	9	[gnat2, grk1a, opn1lw2, opn1mw1, opn1mw2, opn1sw1, opn1sw2, rho, rhol]
GO:0009881	photoreceptor activity	GO_MolecularFunction-EBI-UniProt-GOA-ACAP-ARAP_16.06.2023_00h00	2.07293e-05	0.00350326	2.80596e-06	2.24477e-05	[3]	Group12	15.2174	7	[opn1lw2, opn1mw1, opn1mw2, opn1sw1, opn1sw2, rho, rhol]
GO:0104004	cellular response to environmental stimulus	GO_BiologicalProcess-EBI-UniProt-GOA-ACAP-ARAP_16.06.2023_00h00	3.06839e-06	0.000549242	2.80596e-06	2.24477e-05	[3]	Group12	13.8462	9	[grk1a, opn1lw2, opn1mw1, opn1mw2, opn1sw1, opn1sw2, rho, rhol, tefa]
GO:0071214	cellular response to abiotic stimulus	GO_BiologicalProcess-EBI-UniProt-GOA-ACAP-ARAP_16.06.2023_00h00	3.06839e-06	0.000549242	2.80596e-06	2.24477e-05	[3, 4]	Group12	13.8462	9	[grk1a, opn1lw2, opn1mw1, opn1mw2, opn1sw1, opn1sw2, rho, rhol, tefa]
GO:0005929	cilium	GO_CellularComponent-EBI-UniProt-GOA-ACAP-ARAP_16.06.2023_00h00	0.000168266	0.026586	2.80596e-06	2.24477e-05	[4]	Group12	5.13595	17	[gnat2, guca1b, nxnl1, opn1lw2, opn1mw1, opn1mw2, opn1sw1, opn1sw2, pdca, pde6a, pde6b, pde6ga, pde6gb, rho, rhol, rpgrip1, saga]
GO:0007600	sensory perception	GO_BiologicalProcess-EBI-UniProt-GOA-ACAP-ARAP_16.06.2023_00h00	1.53668e-05	0.00264309	2.80596e-06	2.24477e-05	[4]	Group12	5.37084	21	[adcy1b, gnat2, grk1a, guca1b, gucy2f, kera, opn1lw2, opn1mw1, opn1mw2, opn1sw1, opn1sw2, pdca, pde6ga, pde6gb, prph2a, prph2la, rgs9a, rho, rhol, rom1a, rom1b]
GO:0009416	response to light stimulus	GO_BiologicalProcess-EBI-UniProt-GOA-ACAP-ARAP_16.06.2023_00h00	6.12551e-11	1.19448e-08	2.80596e-06	2.24477e-05	[4]	Group12	13.4328	18	[arl3l2, cry5, gnat1, gnat2, grk1a, grk1b, npas2, opn1lw2, opn1mw1, opn1mw2, opn1sw1, opn1sw2, per2, rcvrna, rho, rhol, si:ch1073-390k14.1, tefa]
GO:0007602	phototransduction	GO_BiologicalProcess-EBI-UniProt-GOA-ACAP-ARAP_16.06.2023_00h00	2.60224e-06	0.000468403	2.80596e-06	2.24477e-05	[3, 4, 5, 6]	Group12	16.6667	8	[grk1a, opn1lw2, opn1mw1, opn1mw2, opn1sw1, opn1sw2, rho, rhol]
GO:0009583	detection of light stimulus	GO_BiologicalProcess-EBI-UniProt-GOA-ACAP-ARAP_16.06.2023_00h00	1.14629e-06	0.000210917	2.80596e-06	2.24477e-05	[4, 5]	Group12	15.5172	9	[gnat2, grk1a, opn1lw2, opn1mw1, opn1mw2, opn1sw1, opn1sw2, rho, rhol]
GO:0071478	cellular response to radiation	GO_BiologicalProcess-EBI-UniProt-GOA-ACAP-ARAP_16.06.2023_00h00	1.33064e-06	0.000243508	2.80596e-06	2.24477e-05	[4, 5]	Group12	15.2542	9	[grk1a, opn1lw2, opn1mw1, opn1mw2, opn1sw1, opn1sw2, rho, rhol, tefa]
GO:0050953	sensory perception of light stimulus	GO_BiologicalProcess-EBI-UniProt-GOA-ACAP-ARAP_16.06.2023_00h00	1.59382e-11	3.12388e-09	2.80596e-06	2.24477e-05	[5]	Group12	12.6582	20	[gnat2, grk1a, guca1b, gucy2f, kera, opn1lw2, opn1mw1, opn1mw2, opn1sw1, opn1sw2, pdca, pde6ga, pde6gb, prph2a, prph2la, rgs9a, rho, rhol, rom1a, rom1b]
GO:0097730	non-motile cilium	GO_CellularComponent-EBI-UniProt-GOA-ACAP-ARAP_16.06.2023_00h00	3.17597e-15	6.41546e-13	2.80596e-06	2.24477e-05	[5]	Group12	28.5714	16	[gnat2, guca1b, nxnl1, opn1lw2, opn1mw1, opn1mw2, opn1sw1, opn1sw2, pdca, pde6a, pde6b, pde6ga, pde6gb, rho, rhol, saga]
GO:0001750	photoreceptor outer segment	GO_CellularComponent-EBI-UniProt-GOA-ACAP-ARAP_16.06.2023_00h00	3.83653e-18	7.90324e-16	2.80596e-06	2.24477e-05	[2, 6, 8]	Group12	41.0256	16	[gnat2, guca1b, nxnl1, opn1lw2, opn1mw1, opn1mw2, opn1sw1, opn1sw2, pdca, pde6a, pde6b, pde6ga, pde6gb, rho, rhol, saga]
GO:0009584	detection of visible light	GO_BiologicalProcess-EBI-UniProt-GOA-ACAP-ARAP_16.06.2023_00h00	7.18933e-07	0.000133722	2.80596e-06	2.24477e-05	[5, 6]	Group12	16.3636	9	[gnat2, grk1a, opn1lw2, opn1mw1, opn1mw2, opn1sw1, opn1sw2, rho, rhol]
GO:0071482	cellular response to light stimulus	GO_BiologicalProcess-EBI-UniProt-GOA-ACAP-ARAP_16.06.2023_00h00	4.36957e-07	8.2585e-05	2.80596e-06	2.24477e-05	[5, 6]	Group12	17.3077	9	[grk1a, opn1lw2, opn1mw1, opn1mw2, opn1sw1, opn1sw2, rho, rhol, tefa]
GO:0007601	visual perception	GO_BiologicalProcess-EBI-UniProt-GOA-ACAP-ARAP_16.06.2023_00h00	1.41594e-11	2.7894e-09	2.80596e-06	2.24477e-05	[6]	Group12	12.7389	20	[gnat2, grk1a, guca1b, gucy2f, kera, opn1lw2, opn1mw1, opn1mw2, opn1sw1, opn1sw2, pdca, pde6ga, pde6gb, prph2a, prph2la, rgs9a, rho, rhol, rom1a, rom1b]
GO:0008020	G protein-coupled photoreceptor activity	GO_BiologicalProcess-EBI-UniProt-GOA-ACAP-ARAP_16.06.2023_00h00	1.11376e-05	0.00193795	2.80596e-06	2.24477e-05	[5, 6, 7]	Group12	16.6667	7	[opn1lw2, opn1mw1, opn1mw2, opn1sw1, opn1sw2, rho, rhol]
GO:0097731	9+0 non-motile cilium	GO_CellularComponent-EBI-UniProt-GOA-ACAP-ARAP_16.06.2023_00h00	2.52087e-17	5.14257e-15	2.80596e-06	2.24477e-05	[6]	Group12	37.2093	16	[gnat2, guca1b, nxnl1, opn1lw2, opn1mw1, opn1mw2, opn1sw1, opn1sw2, pdca, pde6a, pde6b, pde6ga, pde6gb, rho, rhol, saga]
GO:0097733	photoreceptor cell cilium	GO_CellularComponent-EBI-UniProt-GOA-ACAP-ARAP_16.06.2023_00h00	1.60994e-17	3.30038e-15	2.80596e-06	2.24477e-05	[5, 7]	Group12	38.0952	16	[gnat2, guca1b, nxnl1, opn1lw2, opn1mw1, opn1mw2, opn1sw1, opn1sw2, pdca, pde6a, pde6b, pde6ga, pde6gb, rho, rhol, saga]
